# Transposable element mobilization in interspecific yeast hybrids

**DOI:** 10.1101/2020.06.16.155218

**Authors:** Caiti Smukowski Heil, Kira Patterson, Angela Shang-Mei Hickey, Erica Alcantara, Maitreya J. Dunham

**Affiliations:** Department of Genome Sciences, University of Washington, Seattle, WA; Department of Biological Sciences, North Carolina State University, Raleigh, NC; National Heart, Lung, and Blood Institute, Bethesda, MD; Center for Genomics and Systems Biology, New York University, New York, NY; The New York Institute of Technology College of Osteopathic Medicine, Glen Head, NY

**Keywords:** hybridization, transposable elements, transposition rate, Ty element, Saccharomyces

## Abstract

Barbara McClintock first hypothesized that interspecific hybridization could provide a “genomic shock” that leads to the mobilization of transposable elements. This hypothesis is based on the idea that regulation of transposable element movement is potentially disrupted in hybrids. However, the handful of studies testing this hypothesis have yielded mixed results. Here, we set out to identify if hybridization can increase transposition rate and facilitate colonization of transposable elements in *Saccharomyces cerevisiae x Saccharomyces uvarum* interspecific yeast hybrids. *S. cerevisiae* have a small number of active long terminal repeat (LTR) retrotransposons (Ty elements), while their distant relative *S. uvarum* have lost the Ty elements active in *S. cerevisiae*. While the regulation system of Ty elements is known in *S. cerevisiae*, it is unclear how Ty elements are regulated in other *Saccharomyces* species, and what mechanisms contributed to the loss of most classes of Ty elements in *S. uvarum*. Therefore, we first assessed whether transposable elements could insert in the *S. uvarum* sub-genome of a *S. cerevisiae* x *S. uvarum* hybrid. We induced transposition to occur in these hybrids and developed a sequencing technique to show that Ty elements insert readily and non-randomly in the *S. uvarum* genome. We then used an *in vivo* reporter construct to directly measure transposition rate in hybrids, demonstrating that hybridization itself does not alter rate of mobilization. However, we surprisingly show that species-specific mitochondrial inheritance can change transposition rate by an order of magnitude. Overall, our results provide evidence that hybridization can facilitate the introduction of transposable elements across species boundaries and alter transposition via mitochondrial transmission, but that this does not lead to unrestrained proliferation of transposable elements suggested by the genomic shock theory.
