## Supplemental Table 1 for "Transposable element mobilization in interspecific yeast hybrids"

### Sheet: Sheet1
Strain identifier	Other names	Genotype	Mating type	Species	From	Paper reference
YMD119	L35 -102 C1	ura3-167 high Ty	MATx	S. cerevisiae
YMD120	L47-102 C1	ura3-167	MATx	S. cerevisiae
YMD129	BC3	hoΔ::KAN/ ho lys2-1/+ +/ura3-167	MATa/MATx	hybrid
YMD130	BC4	hoΔ::KAN/ ho lys2-1/+ +/ura3-167 (high Ty)	MATa/MATx	hybrid
YMD3375	CSH141	his3d200 ura3-167, Ty1his3AI-242 (chrXII)	MATx	S. cerevisiae	Mary Bryk	Bryk et al. 1997
YMD3376	CSH142	his3d200 ura3-167, Ty1his3AI-273 (chr?)	MATx	S. cerevisiae	Mary Bryk	Bryk et al. 1997
CSH6		hoΔ::Nat his3 ura3	MATa	S. uvarum
CSH143	GRF167	his3-del200 ura3-52	MATx	S. cerevisiae
CSH144		his3d200/his3d200 ura3-167/ura3-167, Ty1his3AI-242 (chrXII)	MATa/MATx	S. cerevisiae
CSH145		his3d200/his3d200 ura3-167/ura3-167, Ty1his3AI-273 (chr?)	MATa/MATx	S. cerevisiae
CSH153		his3Δ::KanMx ura3	MATx	S. cerevisiae
CSH177		his3/his3Δ::KanMx ura3/ura3	MATa/MATx	hybrid
CSH189		hoΔ::KAN lys2-1 his3Δ::Hyg	MATa	S. uvarum
CSH192		his3d200/his3Δ::Hyg ura3-167/+ lys2/+, Ty1his3AI-242 (chrXII)	MATa/MATx	hybrid
CSH193		his3d200/his3Δ::Hyg ura3-167/+ lys2/+, Ty1his3AI-273 (chrII)	MATa/MATx	hybrid
CSH194		his3d200/his3Δ::Hyg ura3-167/+ lys2/+, Ty1his3AI (chrII)	MATa/MATx	hybrid
CSH195		his3d200/his3Δ::Hyg ura3-167/+ lys2/+, Ty1his3AI-242 (chrXII) #2	MATa/MATx	hybrid
CSH196		his3d200/his3Δ::Hyg ura3-167/+ lys2/+, Ty1his3AI-242 (chrXII) #3	MATa/MATx	hybrid
CSH197		his3d200/his3Δ::Hyg ura3-167/+ lys2/+, Ty1his3AI-273 (chrII) #2	MATa/MATx	hybrid
CSH198		his3d200/his3Δ::Hyg ura3-167/+ lys2/+, Ty1his3AI-273 (chrII) #3	MATa/MATx	hybrid
CSH182		dcr1-Δ::KanMX hoΔ::NatMX	MATa	S. uvarum	Chris Hittinger
CSH187		dcr1-Δ::KanMX hoΔ::NatMX his3Δ::Hyg	MATa	S. uvarum
CSH671		hoΔ::NatMX/ho his3Δ::Hyg/his3d200 +/ura3-167 dcr1-Δ::KanMX, Ty1his3AI-242 (chrXII)	MATa/MATx	hybrid
CSH215		his3d200 ura3-167 Ty1his3AI-242 (chrXII) rho-0	MATx	S. cerevisiae
CSH216		his3d200 ura3-167, Ty1his3AI-273 (chrII) rho-0	MATx	S. cerevisiae
CSH217		hoΔ::KAN lys2-1 his3Δ::Hyg rho-0	MATa	S. uvarum
CSH218		his3d200/his3Δ::Hyg ura3-167/+ +/lys2-1 Ty1his3AI-242 (chrXII) S.uva mtDNA	MATa/MATx	hybrid
CSH219		his3d200/his3Δ::Hyg ura3-167/+ +/lys2-1 Ty1his3AI-242 (chrXII) S.uva mtDNA	MATa/MATx	hybrid
CSH220		his3d200/his3Δ::Hyg ura3-167/+ +/lys2-1 Ty1his3AI-242 (chrXII) S.uva mtDNA	MATa/MATx	hybrid
CSH221		his3d200/his3Δ::Hyg ura3-167/+ +/lys2-1 Ty1his3AI-242 (chrII) S.uva mtDNA	MATa/MATx	hybrid
CSH222		his3d200/his3Δ::Hyg ura3-167/+ +/lys2-1 Ty1his3AI-242 (chrII) S.uva mtDNA	MATa/MATx	hybrid
CSH223		his3d200/his3Δ::Hyg ura3-167/+ +/lys2-1 Ty1his3AI-242 (chrII) S.uva mtDNA	MATa/MATx	hybrid
CSH224		his3d200/his3Δ::Hyg ura3-167/+ +/lys2-1 Ty1his3AI-242 (chrXII) S.cer mtDNA	MATa/MATx	hybrid
CSH225		his3d200/his3Δ::Hyg ura3-167/+ +/lys2-1 Ty1his3AI-242 (chrXII) S.cer mtDNA	MATa/MATx	hybrid
CSH226		his3d200/his3Δ::Hyg ura3-167/+ +/lys2-1 Ty1his3AI-242 (chrXII) S.cer mtDNA	MATa/MATx	hybrid
CSH227		his3d200/his3Δ::Hyg ura3-167/+ +/lys2-1 Ty1his3AI-242 (chrII) S.cer mtDNA	MATa/MATx	hybrid
CSH228		his3d200/his3Δ::Hyg ura3-167/+ +/lys2-1 Ty1his3AI-242 (chrII) S.cer mtDNA	MATa/MATx	hybrid
CSH229		his3d200/his3Δ::Hyg ura3-167/+ +/lys2-1 Ty1his3AI-242 (chrII) S.cer mtDNA	MATa/MATx	hybrid
		Ty1his3AI plasmid			David Garfinkel	Curcio and Garfinkel 1991
