## Supplemental Table 2 for "Transposable element mobilization in interspecific yeast hybrids"

### Sheet: Sheet1
Purpose	Primer name	Sequence							Barcode	TruSeq name	8 bp, RC - use for demultiplexing
Indexed R primer for PCR#1,2	OCP127_1	CAAGCAGAAGACGGCATACGAGATATCACGGTGACTGGAGTTC							ATCACG	TSBC01	CGTGATAT
Indexed R primer for PCR#1,2	OCP127_2	CAAGCAGAAGACGGCATACGAGATCGATGTGTGACTGGAGTTC							CGATGT	TSBC02	ACATCGAT
Indexed R primer for PCR#1,2	OCP127_3	CAAGCAGAAGACGGCATACGAGATTTAGGCGTGACTGGAGTTC							TTAGGC	TSBC03	GCCTAAAT
Indexed R primer for PCR#1,2	OCP127_4	CAAGCAGAAGACGGCATACGAGATTGACCAGTGACTGGAGTTC							TGACCA	TSBC04	TGGTCAAT
Indexed R primer for PCR#1,2	OCP127_5	CAAGCAGAAGACGGCATACGAGATACAGTGGTGACTGGAGTTC							ACAGTG	TSBC05	CACTGTAT
Indexed R primer for PCR#1,2	OCP127_6	CAAGCAGAAGACGGCATACGAGATGCCAATGTGACTGGAGTTC							GCCAAT	TSBC06	ATTGGCAT
Indexed R primer for PCR#1,2	OCP127_7	CAAGCAGAAGACGGCATACGAGATCAGATCGTGACTGGAGTTC							CAGATC	TSBC07	GATCTGAT
Indexed R primer for PCR#1,2	OCP127_8	CAAGCAGAAGACGGCATACGAGATACTTGAGTGACTGGAGTTC							ACTTGA	TSBC08	TCAAGTAT
Indexed R primer for PCR#1,2	OCP127_9	CAAGCAGAAGACGGCATACGAGATGATCAGGTGACTGGAGTTC							GATCAG	TSBC09	CTGATCAT
Indexed R primer for PCR#1,2	OCP127_10	CAAGCAGAAGACGGCATACGAGATTAGCTTGTGACTGGAGTTC							TAGCTT	TSBC10	AAGCTAAT
Indexed R primer for PCR#1,2	OCP127_11	CAAGCAGAAGACGGCATACGAGATGGCTACGTGACTGGAGTTC							GGCTAC	TSBC11	GTAGCCAT
Indexed R primer for PCR#1,2	OCP127_12	CAAGCAGAAGACGGCATACGAGATCTTGTAGTGACTGGAGTTC							CTTGTA	TSBC12	TACAAGAT
Indexed R primer for PCR#1,2	OCP127_13	CAAGCAGAAGACGGCATACGAGATAGTCAAGTGACTGGAGTTC							AGTCAA	TSBC13	TTGACTAT
Indexed R primer for PCR#1,2	OCP127_14	CAAGCAGAAGACGGCATACGAGATAGTTCCGTGACTGGAGTTC							AGTTCC	TSBC14	GGAACTAT
Indexed R primer for PCR#1,2	OCP127_15	CAAGCAGAAGACGGCATACGAGATATGTCAGTGACTGGAGTTC							ATGTCA	TSBC15	ATGTCAAT
Indexed R primer for PCR#1,2	OCP127_16	CAAGCAGAAGACGGCATACGAGATCCGTCCGTGACTGGAGTTC							CCGTCC	TSBC16	CCGTCCAT
Indexed R primer for PCR#1,2	OCP127_17	CAAGCAGAAGACGGCATACGAGATGTAGAGGTGACTGGAGTTC							GTAGAG	TSBC17	CTCTACAT
Indexed R primer for PCR#1,2	OCP127_18	CAAGCAGAAGACGGCATACGAGATGTCCGCGTGACTGGAGTTC							GTCCGC	TSBC18	GTCCGCAT
Indexed R primer for PCR#1,2	OCP127_19	CAAGCAGAAGACGGCATACGAGATGTGAAAGTGACTGGAGTTC							GTGAAA	TSBC19	GTGAAAAT
Indexed R primer for PCR#1,2	OCP127_20	CAAGCAGAAGACGGCATACGAGATGTGGCCGTGACTGGAGTTC							GTGGCC	TSBC20	GGCCACAT
Forward primer for PCR#1	Ty1_5primeR	GAAGTAACCGAAGCATAGGCGCTACC
Forward primer for PCR#1	Ty1_3prime2R	GCAGACGTAATGACCAAACCTCTTCCG
Forward primer for PCR#2	LTRlibraryF	AATGATACGGCGACCACCGAGATCTACAGCCGGCAGCGCGAGCCTTTATCAACAATGGAATCCCAACA
For sequencing (R1 primer)	LTRseqF	GCCGGCAGCGCGAGCCTTTATCAACAATGGAATCCCAACA
Adapter for adapter ligation	OCP124	5PHOS-GATCGGAAGAGCACACGTTC
Adapter for adapter ligation	OCP125	GTGACTGGAGTTCAGACGTGTGCTCTTCCGATCT
																	1
Primers for induced transposition library
Forward primer for PCR#1	HIS3_TyseqF	GCTTTACTAGGGCTTTCTGCTCTGTCAT

### Sheet: Sheet2
OCP127_1	CAAGCAGAAGACGGCATACGAGATATCACGGTGACTGGAGTTC							ATCACG	TSBC01	CGTGATAT
OCP127_2	CAAGCAGAAGACGGCATACGAGATCGATGTGTGACTGGAGTTC							CGATGT	TSBC02	ACATCGAT
OCP127_3	CAAGCAGAAGACGGCATACGAGATTTAGGCGTGACTGGAGTTC							TTAGGC	TSBC03	GCCTAAAT
OCP127_4	CAAGCAGAAGACGGCATACGAGATTGACCAGTGACTGGAGTTC							TGACCA	TSBC04	TGGTCAAT
OCP127_5	CAAGCAGAAGACGGCATACGAGATACAGTGGTGACTGGAGTTC						x	ACAGTG	TSBC05	CACTGTAT
OCP127_6	CAAGCAGAAGACGGCATACGAGATGCCAATGTGACTGGAGTTC							GCCAAT	TSBC06	ATTGGCAT
OCP127_7	CAAGCAGAAGACGGCATACGAGATCAGATCGTGACTGGAGTTC							CAGATC	TSBC07	GATCTGAT
OCP127_8	CAAGCAGAAGACGGCATACGAGATACTTGAGTGACTGGAGTTC							ACTTGA	TSBC08	TCAAGTAT
OCP127_9	CAAGCAGAAGACGGCATACGAGATGATCAGGTGACTGGAGTTC							GATCAG	TSBC09	CTGATCAT
OCP127_10	CAAGCAGAAGACGGCATACGAGATTAGCTTGTGACTGGAGTTC							TAGCTT	TSBC10	AAGCTAAT
OCP127_11	CAAGCAGAAGACGGCATACGAGATGGCTACGTGACTGGAGTTC							GGCTAC	TSBC11	GTAGCCAT
OCP127_12	CAAGCAGAAGACGGCATACGAGATCTTGTAGTGACTGGAGTTC							CTTGTA	TSBC12	TACAAGAT
OCP127_13	CAAGCAGAAGACGGCATACGAGATAGTCAAGTGACTGGAGTTC						x	AGTCAA	TSBC13	TTGACTAT
OCP127_14	CAAGCAGAAGACGGCATACGAGATAGTTCCGTGACTGGAGTTC							AGTTCC	TSBC14	GGAACTAT
OCP127_15	CAAGCAGAAGACGGCATACGAGATATGTCAGTGACTGGAGTTC							ATGTCA	TSBC15	ATGTCAAT
OCP127_16	CAAGCAGAAGACGGCATACGAGATCCGTCCGTGACTGGAGTTC							CCGTCC	TSBC16	CCGTCCAT
OCP127_17	CAAGCAGAAGACGGCATACGAGATGTAGAGGTGACTGGAGTTC							GTAGAG	TSBC17	CTCTACAT
OCP127_18	CAAGCAGAAGACGGCATACGAGATGTCCGCGTGACTGGAGTTC							GTCCGC	TSBC18	GTCCGCAT
OCP127_19	CAAGCAGAAGACGGCATACGAGATGTGAAAGTGACTGGAGTTC							GTGAAA	TSBC19	GTGAAAAT
OCP127_20	CAAGCAGAAGACGGCATACGAGATGTGGCCGTGACTGGAGTTC							GTGGCC	TSBC20	GGCCACAT
61	CGTGATAT
42	ACATCGAT
63	GCCTAAAT
64	TGGTCAAT
45	CACTGTAT
46	ATTGGCAT
27	GATCTGAT
8	TCAAGTAT
49	CTGATCAT
50	AAGCTAAT
31	GTAGCCAT
32	TACAAGAT
33	TTGACTAT
34	GGAACTAT
35	ATGTCAAT
36	CCGTCCAT
57	CTCTACAT
58	GTCCGCAT
59	GTGAAAAT
60	GGCCACAT

### Sheet: Sheet4
Indexed R primer for PCR#1,2	OCP127_1	CAAGCAGAAGACGGCATACGAGATATCACGGTGACTGGAGTTC							ATCACG	TSBC01	CGTGATAT	C	CGTGATATC
Indexed R primer for PCR#1,2	OCP127_4	CAAGCAGAAGACGGCATACGAGATTGACCAGTGACTGGAGTTC							TGACCA	TSBC04	TGGTCAAT	C	TGGTCAATC
Indexed R primer for PCR#1,2	OCP127_5	CAAGCAGAAGACGGCATACGAGATACAGTGGTGACTGGAGTTC							ACAGTG	TSBC05	CACTGTAT	C	CACTGTATC
Indexed R primer for PCR#1,2	OCP127_6	CAAGCAGAAGACGGCATACGAGATGCCAATGTGACTGGAGTTC							GCCAAT	TSBC06	ATTGGCAT	C	ATTGGCATC
Indexed R primer for PCR#1,2	OCP127_7	CAAGCAGAAGACGGCATACGAGATCAGATCGTGACTGGAGTTC							CAGATC	TSBC07	GATCTGAT	C	GATCTGATC
Indexed R primer for PCR#1,2	OCP127_8	CAAGCAGAAGACGGCATACGAGATACTTGAGTGACTGGAGTTC							ACTTGA	TSBC08	TCAAGTAT	C	TCAAGTATC
Indexed R primer for PCR#1,2	OCP127_9	CAAGCAGAAGACGGCATACGAGATGATCAGGTGACTGGAGTTC							GATCAG	TSBC09	CTGATCAT	C	CTGATCATC
Indexed R primer for PCR#1,2	OCP127_10	CAAGCAGAAGACGGCATACGAGATTAGCTTGTGACTGGAGTTC							TAGCTT	TSBC10	AAGCTAAT	C	AAGCTAATC
Indexed R primer for PCR#1,2	OCP127_11	CAAGCAGAAGACGGCATACGAGATGGCTACGTGACTGGAGTTC							GGCTAC	TSBC11	GTAGCCAT	C	GTAGCCATC
Indexed R primer for PCR#1,2	OCP127_12	CAAGCAGAAGACGGCATACGAGATCTTGTAGTGACTGGAGTTC							CTTGTA	TSBC12	TACAAGAT	C	TACAAGATC
