## Supplemental Table 3 for "Transposable element mobilization in interspecific yeast hybrids"

### Sheet: Sheet1
position	YMD129 (wild-type hybrid)	YMD130 (high Ty hybrid)	Mixed (90% YMD129, 10% YMD130)
chrI:132325	104	10311	9551
chrI:183500	8	55	232
chrII:35600	8025	2	3629
chrII:196950	1293	16	474
chrII:326925	55	3837	5967
chrIII:82675	295	95	1282
chrIII:83000	393	1227	3415
chrIII:83300	74	3183	5532
chrIII:124125	115	166	96
chrIII:151875	67	2	39
chrIII:169525	2399	1373	744
chrIV:513250	126	7	90
chrIV:569200	48	5288	6670
chrIV:645500	108983	2867	45219
chrIV:871750	33473	44	13747
chrIV:877775	11983	13	5337
chrIV:878300	343826	5024	146233
chrIV:987150	10967	268	5417
chrIV:1017425	22	1578	5453
chrIV:1101700	4265	553	1259
chrIV:1175625	63	40	48
chrIV:1461925	42	788	3032
chrIX:325450	39	4522	6259
chrIX:370125	38	5745	6519
chrV:62050	9	949	4665
chrV:207200	10	2451	6221
chrV:435925	8	15	231
chrV:443400	314898	1874	136496
chrV:449650	204	8	87
chrV:488175	9	146	529
chrVI:143950	48	3	64
chrVI:161800	76	165	31
chrVI:191675	31	4153	6425
chrVII:114925	714	0	337
chrVII:115400	61	2583	4662
chrVII:287550	8	360	4060
chrVII:413175	71	6109	5160
chrVII:561825	9	637	6155
chrVII:568725	12512	14	5904
chrVII:817375	834	52	201
chrVII:878950	66	6468	7904
chrVII:932050	103	221	82
chrVIII:238225	10	19	1342
chrVIII:466875	22	2296	2621
chrVIII:543600	1123	147	402
chrX:204400	30	1887	5690
chrX:424800	2224	481	754
chrX:541450	27	621	3544
chrX:617625	9	5828	5524
chrXI:141175	0	600	4
chrXI:163150	68	0	55
chrXI:302600	1	195	268
chrXI:458125	153	95	55
chrXI:517450	121	4317	6235
chrXI:578450	43	16	5864
chrXII:215075	2694	967	1108
chrXII:448800	87	4109	6219
chrXII:592700	6179	1582	8567
chrXII:599050	229883	4825	106183
chrXII:651150	256	361	85
chrXII:656750	235108	2601	104433
chrXII:976250	20965	12	11982
chrXII:1052200	48	1045	4829
chrXIII:168100	36	2579	4760
chrXIII:168325	6	31	1717
chrXIII:184050	21	4841	6029
chrXIII:573125	0	32	136
chrXIII:573800	50	6538	5841
chrXIV:96600	1386	855	415
chrXIV:442750	47	8825	6684
chrXIV:525075	488253	14638	228958
chrXIV:560925	22	4597	5226
chrXIV:631975	95	5764	6035
chrXIV:727050	25	8201	6513
chrXV:2900	219	54	84
chrXV:113300	13	317	381
chrXV:118025	14	891	182
chrXV:123650	612923	13024	293839
chrXV:226775	0	199	181
chrXV:227100	1	7	76
chrXV:340525	11	1943	4375
chrXV:594500	9	742	4274
chrXV:600750	2494	589	906
chrXV:664025	1	15	63
chrXV:976225	23054	101	12031
chrXV:980250	91	313	53
chrXVI:63025	76	5	72
chrXVI:560800	22	138	6
chrXVI:622925	9	3911	4597
chrXVI:804650	82493	2204	30149
chrXVI:850325	1561	143	518
chrXVI:850625	4463	1485	1485
