## Supplemental Table 4 for "Transposable element mobilization in interspecific yeast hybrids"

### Sheet: Sheet1
chromosome	position	rep2	rep3
chrI	18500	16	100
chrI	138600	36	62
chrI	138800	4	225
chrI	166100	118	153
chrI	180000	81	0
chrI	180900	228	53
chrII	8500	64	59
chrII	36200	112	1
chrII	197300	137	91
chrII	258300	84	5
chrII	326900	33	48
chrII	327000	13	98
chrII	347500	1	69
chrII	602500	100	0
chrII	643400	58	9
chrIII	82600	69	58
chrIII	83200	101	8
chrIII	83500	24	61
chrIII	83900	66	127
chrIII	127500	41	325
chrIII	143300	96	152
chrIII	298600	0	236
chrIV	83200	30	422
chrIV	258600	0	118
chrIV	410200	56	1
chrIV	568700	50	0
chrIV	668500	0	111
chrIV	783700	0	241
chrIV	802800	11	47
chrIV	981100	71	44
chrIV	1017400	113	144
chrIV	1075600	134	65
chrIV	1095600	20	71
chrIV	1151600	2	355
chrIV	1174700	25	111
chrIV	1201600	86	53
chrIV	1257200	64	185
chrIV	1344700	73	0
chrIV	1352600	81	3
chrIV	1461800	46	67
chrIV	1516300	37	692
chrIV	1519100	0	241
chrIX	21800	2	218
chrIX	197000	1	221
chrIX	248600	43	84
chrIX	325400	106	58
chrIX	370200	44	69
chrV	70100	0	98
chrV	116300	0	287
chrV	176900	60	341
chrV	289500	0	139
chrV	355400	0	212
chrV	409300	0	195
chrV	431400	17	145
chrV	435900	143	28
chrV	438000	174	132
chrV	438100	10	222
chrV	438600	45	219
chrV	438800	110	12
chrV	441800	379	270
chrV	442600	72	707
chrV	443400	76	14
chrV	469300	43	155
chrV	487500	79	514
chrV	487800	73	8
chrVI	12700	0	138
chrVI	43300	69	0
chrVI	101100	87	164
chrVI	137600	5	233
chrVI	158200	5	63
chrVI	167200	58	0
chrVI	181100	4	134
chrVII	74100	115	100
chrVII	74400	180	1
chrVII	115300	152	63
chrVII	121700	90	71
chrVII	204900	4	210
chrVII	319400	95	38
chrVII	320800	3	161
chrVII	404900	0	255
chrVII	422800	105	3
chrVII	441100	70	12
chrVII	660000	111	0
chrVII	700200	80	496
chrVII	700300	42	553
chrVII	780300	5	87
chrVII	857600	98	10
chrVII	931100	141	19
chrVII	1004000	2	112
chrVIII	388400	0	135
chrVIII	475100	15	54
chrX	59300	97	77
chrX	59400	96	77
chrX	60000	90	0
chrX	116200	25	139
chrX	205000	2	58
chrX	354100	102	6
chrX	355200	135	61
chrX	415400	9	65
chrX	528700	0	170
chrX	538000	71	98
chrX	538400	25	101
chrX	543100	148	11
chrX	617600	131	34
chrXI	46900	65	75
chrXI	47400	0	116
chrXI	308300	72	39
chrXI	313500	149	2
chrXI	458000	23	118
chrXI	517400	5	152
chrXI	517800	198	1749
chrXI	578800	61	65
chrXII	214200	1	76
chrXII	215000	82	5
chrXII	248500	73	0
chrXII	374600	85	4
chrXII	459100	33	86
chrXII	459300	40	156
chrXII	459500	327	172
chrXII	460400	95	18
chrXII	468300	51	111
chrXII	468400	73	148
chrXII	468600	294	169
chrXII	515400	79	0
chrXII	605600	107	55
chrXII	606500	68	1
chrXII	687200	64	10
chrXII	688000	93	143
chrXII	688700	12	84
chrXII	732000	16	69
chrXII	734700	50	7
chrXII	784100	9	204
chrXII	893300	0	151
chrXII	905300	121	0
chrXII	963100	147	512
chrXII	976100	50	64
chrXII	990300	0	93
chrXII	1052200	97	25
chrXIII	133000	17	51
chrXIII	196200	25	490
chrXIII	202200	0	114
chrXIII	420800	12	235
chrXIII	504200	79	57
chrXIII	504800	75	0
chrXIII	768500	52	9
chrXIII	808900	7	111
chrXIII	837300	29	96
chrXIV	14600	0	120
chrXIV	96400	43	107
chrXIV	104200	164	27
chrXIV	442800	74	11
chrXIV	560800	17	62
chrXIV	632900	0	191
chrXIV	726000	0	73
chrXV	8200	0	76
chrXV	27600	1	211
chrXV	111100	76	10
chrXV	227600	139	0
chrXV	263200	0	309
chrXV	354600	62	13
chrXV	464200	99	28
chrXV	487300	71	1
chrXV	571100	0	448
chrXV	663900	99	27
chrXV	980200	2	75
chrXVI	29800	0	255
chrXVI	63000	59	28
chrXVI	191000	7	87
chrXVI	210300	9	62
chrXVI	210700	2	88
chrXVI	339100	56	55
chrXVI	443300	181	55
chrXVI	688900	4	142
chrXVI	744000	100	30
chrXVI	769700	85	2
chrXVI	810500	75	4
chrXVI	819300	9	118
chrXVI	880800	60	121
chrXVI	940000	54	0
