## Supplemental Table 5 for "Transposable element mobilization in interspecific yeast hybrids"

### Sheet: Sheet1
chromosome	position	rep2	rep3
1	116100	36	262
1	116300	92	143
1	144000	166	5
1	162200	0	95
2	12600	12	288
2	32500	183	33
2	190800	67	303
2	192000	54	99
2	299900	26	122
2	323700	35	110
2	369800	0	1608
2	444800	39	427
2	525700	0	67
2	597000	52	450
2	663500	163	83
2	725200	119	192
2	725600	90	125
2	758900	69	77
2	859500	14	169
2	909000	60	143
2	932300	34	107
2	957800	236	102
2	1104600	122	380
2	1105400	74	0
2	1214100	120	87
2	1214600	4	120
2	1284400	89	51
2	1289300	0	306
3	35700	46	138
3	36100	42	1162
3	41200	47	132
3	57100	6	142
3	64600	144	100
3	65100	72	0
3	66000	54	1
3	144300	143	49
3	144700	67	23
3	292200	31	57
4	69800	72	0
4	400900	85	1
4	434700	22	129
4	434900	70	149
4	481100	0	116
4	492900	33	243
4	516000	0	103
4	516700	35	97
4	517300	0	201
4	573300	56	87
4	814100	243	6
4	814800	2	274
4	815400	78	70
4	840900	0	151
4	907600	161	0
5	73800	99	23
5	110600	0	328
5	162500	59	0
5	182900	30	827
5	407000	159	21
5	409700	74	275
5	411700	146	87
5	413000	91	111
5	413400	162	263
5	416900	444	406
5	417800	126	30
5	418000	0	170
5	418300	102	117
5	419300	0	2560
5	440700	149	596
5	459400	151	120
5	459800	52	66
5	466200	85	279
5	519800	132	61
6	71700	0	73
6	74200	38	107
6	170600	86	123
6	171100	0	60
6	177000	1	163
6	318300	50	1
6	351800	55	58
7	67800	63	0
7	106800	70	0
7	106900	96	0
7	117200	120	298
7	313200	55	85
7	320600	78	23
7	394800	66	18
7	396900	122	203
7	414600	148	435
7	530100	54	27
7	676900	149	28
7	683600	101	29
7	701900	89	6
7	706500	64	35
7	708800	9	79
7	749700	70	82
7	779900	71	0
7	832900	87	106
7	835800	58	21
7	876400	0	58
7	887700	51	31
7	961600	0	181
8	88000	86	11
8	201200	95	31
8	329200	123	4
8	349600	66	7
8	349900	26	464
8	413900	38	191
8	449000	57	20
8	519200	125	5
8	595200	203	158
8	710500	75	50
9	168600	56	39
9	191300	62	392
9	199000	115	35
9	312300	126	97
9	313000	81	25
9	313900	50	4
9	324900	23	199
9	325300	99	47
10	100	0	93
10	1100	248	0
10	1400	67	13
10	7800	0	199
10	11800	3	92
10	222600	79	7
10	374300	50	12
10	381900	53	88
10	459100	36	114
10	473000	0	71
10	565400	95	113
10	572100	108	31
10	618400	86	155
10	649500	116	12
10	695700	149	135
10	753800	74	84
10	758100	96	24
10	777300	30	80
10	777700	63	3
10	923000	45	66
10	980000	71	0
10	1007200	176	331
10	1008500	3	373
10	1013800	0	94
11	2900	89	0
11	188800	103	0
11	205900	51	221
11	442100	88	44
11	474300	4	116
11	474300	4	116
11	563800	0	75
12	30500	0	55
12	33500	79	74
12	33800	0	105
12	36200	97	73
12	55900	181	40
12	56900	131	0
12	60300	52	468
12	60700	3	153
12	79500	0	175
12	104900	19	78
12	106700	137	6
12	192300	15	345
12	197800	1	91
12	209900	66	21
12	216100	142	1
12	220800	0	137
12	221100	98	110
12	295500	51	23
13	13700	0	191
13	193700	110	0
13	249900	50	325
13	320600	191	0
13	342000	0	118
13	357200	113	122
13	402000	97	22
13	445000	0	415
13	463400	0	178
13	729500	72	161
13	792400	59	0
13	814300	82	0
13	819600	27	186
14	92600	63	0
14	93700	123	181
14	93900	116	40
14	96300	85	79
14	99000	94	156
14	441700	113	141
14	518300	14	405
14	553400	42	99
14	612300	112	654
14	612700	55	59
14	613200	3	63
14	613700	70	79
14	708600	149	425
14	750400	186	85
15	77100	0	105
15	89100	115	3
15	89700	8	65
15	122700	0	63
15	199700	102	1
15	200300	93	872
15	200400	256	172
15	274100	58	6
15	342700	60	2
15	439800	70	532
15	561200	197	188
15	561700	0	108
15	593000	85	105
15	593300	34	234
15	679100	6	124
15	679800	96	49
15	754100	0	161
15	758700	56	0
16	32200	82	0
16	69400	61	47
16	219900	13	176
16	475600	61	23
16	575600	98	89
16	696500	12	51
16	751900	106	81
16	777200	180	1028
16	777500	138	46
16	777900	92	129
16	783000	42	116
16	815700	133	27
16	841000	81	8
16	844500	54	13
16	915900	111	0
